# ScRNA-seq Expression of *IFI27* and *APOC2* Identifies Four Alveolar Macrophage Superclusters in Healthy BALF

**DOI:** 10.1101/2022.01.30.478325

**Authors:** Xin Li, Fred W. Kolling, Daniel Aridgides, Diane Mellinger, Alix Ashare, Claudia V. Jakubzick

## Abstract

Alveolar macrophages (AMs) reside on the luminal surface of the airways and alveoli, ensuring proper gas exchange by ingesting cellular debris and pathogens, and regulating inflammatory responses. Therefore, understanding the heterogeneity and diverse roles played by AMs, interstitial macrophages (IMs), and recruited monocytes is critical for treating airway diseases. We performed single-cell RNA sequencing on 113,213 bronchoalveolar lavage cells from four healthy and three uninflamed cystic fibrosis subjects and identified FOLR2^+^SELENOP^+^ and SPP1^+^PLA2G7^+^ IMs, monocyte subtypes, and dendritic cell 1 (DC1), DC2, migDCs, plasmacytoid DCs, lymphocytes, epithelial cells, and four AM superclusters (families) based on the expression of *IFI27* and *APOC2* genes. These 4 AM families have at least eight distinct functional members (subclusters) named after their differentially expressed gene(s): IGF1, CCL18, CXCL5, Cholesterol, Chemokine, Metallothionein, Interferon and small-cluster AMs. Interestingly, the Chemokine cluster further divides with each subcluster selectively expressing a unique combination of chemokines. One of the most striking observations, besides the heterogeneity, is the conservation of AM family members in relatively equal ratio across all AM superclusters and individuals. Transcriptional data and TotalSeq technology were used to investigate cell surface markers that distinguish resident AMs from recruited monocytes. Lastly, other AM datasets were projected onto our dataset. Similar AM superclusters and functional subclusters were observed, along with changes in AM subclusters in individuals infected with COVID-19. Overall, functional specializations of the AM subclusters suggest that there are highly regulated AM niches with defined programming states, highlighting a clear division of labor.

**Summary Blurb:** There are at least 14 AM subtypes; their frequency, along with other immune cells, are highly conserved across individuals suggesting a specific niche exists for each leukocyte population.

**Graphical Abstract:** 
