## Supplementary material for "ScRNA-seq Expression of *IFI27* and *APOC2* Identifies Four Alveolar Macrophage Superclusters in Healthy BALF": Table S1

### Sheet: Sheet1
Table S1. Curated markers for identification of different major cell types
Cell Type	Curated Markers
AMs	FABP4, PPARG, MME, C1QB, MRC1, CD68, MSR1, MARCO
Mono	S100A8, FN1, VCAN, FCN1, CCL2, S100A9, CD14
FOLR2.IMs	FOLR2, F13A1, CCL13, RNASE1, SELENOP, CCL2, SLC40A1
SPP1.IMs	SPP1, PLA2G7, MMP9, HAMP, CHI3L1
DC1	CLEC9A, XCR1, CADM1, BTLA, IDO1, NDRG2
DC2	CD1C, CD1E, CLEC10A, FCER1A
Mig.DCs	CCR7, FSCN1, LAMP3, CCL22
pDCs	GZMB, GCHAIN, MZB1, CLEC4C, IRF4, TCF4, IRF7
Lym	CD3E, TRAC, LCK, GZMA, IL32, CD2, TRAC, GZMA
Cyc.Lym & Cyc.Mye	TOP2A, MKI67, PCLAF, CDK1
Epi	EPCAM, SLPI, MUC1, MUC16, SLPI, KRT19, KRT78, KRT80
